# Molecular quantitative trait loci in reproductive tissues impact male fertility in cattle

**DOI:** 10.1101/2023.06.29.547066

**Authors:** Xena Marie Mapel, Naveen Kumar Kadri, Alexander S. Leonard, Qiongyu He, Audald Lloret-Villas, Meenu Bhati, Maya Hiltpold, Hubert Pausch

## Abstract

Breeding bulls are well suited to investigate inherited variation in male fertility because they are genotyped and their reproductive success is monitored through semen analyses and thousands of artificial inseminations. However, functional data from relevant tissues are lacking, which prevents fine-mapping fertility-associated genomic regions. Here, we characterize gene expression and splicing variation in testis, epididymis, and vas deferens transcriptomes of 118 mature bulls and conduct association tests between 417k molecular phenotypes and 21M genome-wide variants to identify 41k regulatory loci. We show broad consensus in tissue-specific and tissue-enriched gene expression between the three bovine tissues and their human and murine counterparts. Expression- and splicing-mediating variants are more than three times as frequent in testis than epididymis and vas deferens, highlighting the transcriptional complexity of testis. Finally, we identify genes (*WDR19*, *SPATA16*, *KCTD19*, *ZDHHC1*) and molecular phenotypes that are associated with quantitative variation in male fertility through transcriptome-wide association and colocalization analyses.
