## Supplementary material for "Molecular quantitative trait loci in reproductive tissues impact male fertility in cattle": File_S1_Tissue_specificity.xlsx

### Sheet: Testis-enriched expression
Gene_ID	Median expression (TPM)			Testis-specificity index	Gene name
	Testis	Epididymis	Vas deferens
ENSBTAG00000025775	2654.8	16.4	1	161.4	INSL3
ENSBTAG00000055153	1382.7	21	0.8	65.8	H3-4
ENSBTAG00000027420	1179.1	20.3	0.9	58.2	ENSBTAG00000027420.3
ENSBTAG00000032687	1014.3	19.3	0.8	52.5	ENSBTAG00000032687.4
ENSBTAG00000043557	789	0	0	Inf	ENSBTAG00000043557.1
ENSBTAG00000052071	702.8	13.3	0.6	53	ENSBTAG00000052071.1
ENSBTAG00000043580	456.9	0	0	Inf	ENSBTAG00000043580.1
ENSBTAG00000006820	337.6	6.3	0.5	53.2	FATE1
ENSBTAG00000020555	278.3	5.1	0	54.1	DEFB123
ENSBTAG00000021189	253.6	3.9	0.2	64.7	ARHGAP36
ENSBTAG00000051511	245.3	0	0	Inf	ENSBTAG00000051511.1
ENSBTAG00000013416	238.4	4.4	0.2	54.3	MGC133636
ENSBTAG00000033352	189.3	2.7	0.2	69.9	DMRT1
ENSBTAG00000046992	181.7	3.2	0	56.4	H2AC1
ENSBTAG00000000502	158.6	3	0.1	52.8	DAZL
ENSBTAG00000051531	139.9	0	0	Inf	ENSBTAG00000051531.1
ENSBTAG00000004595	134.2	2.6	0.2	52.3	GML
ENSBTAG00000020184	117.9	1.6	0.1	73.7	AQP8
ENSBTAG00000006293	101.6	1.3	0	79	PLAC1
ENSBTAG00000053789	99.8	1.9	0	53.9	ENSBTAG00000053789.1
ENSBTAG00000025258	81.5	0.8	0.2	107.5	ENSBTAG00000025258.5
ENSBTAG00000018955	78.1	1.5	0	51	ENSBTAG00000018955.5
ENSBTAG00000055060	75.5	1.3	0	60.1	ENSBTAG00000055060.1
ENSBTAG00000003977	74.4	1.3	0.7	57.1	SLC52A3
ENSBTAG00000020592	69.9	0.7	0	98	OTOS
ENSBTAG00000054510	66.8	0	0	Inf	ENSBTAG00000054510.1
ENSBTAG00000012748	60.7	1	0	61.2	ENSBTAG00000012748.6
ENSBTAG00000050469	54.9	0	0	Inf	ENSBTAG00000050469.1
ENSBTAG00000014335	49.6	0.6	0	89.5	ENSBTAG00000014335.5
ENSBTAG00000004293	42.6	0.7	0	59	CLEC12B
ENSBTAG00000054034	32.3	0.4	0	80.1	ENSBTAG00000054034.1
ENSBTAG00000005953	29.4	0.3	0	92.1	ESX1
ENSBTAG00000055046	26.6	0	0	Inf	ENSBTAG00000055046.1
ENSBTAG00000052926	26.1	0	0	Inf	ENSBTAG00000052926.1
ENSBTAG00000008026	22.7	0.3	0	67.5	OXT
ENSBTAG00000051843	22	0	0	Inf	bta-mir-2437
ENSBTAG00000038595	21.4	0.4	0	57.9	MAGEB16
ENSBTAG00000043565	16.6	0	0	Inf	ENSBTAG00000043565.1
ENSBTAG00000021344	15.6	0.2	0	65.5	USP26
ENSBTAG00000009017	15.2	0.3	0	57.4	NR5A1
ENSBTAG00000042605	13.2	0	0	Inf	ENSBTAG00000042605.2
ENSBTAG00000012389	12.8	0.2	0	63.3	ENSBTAG00000012389.5
ENSBTAG00000016573	12.6	0.1	0	95.4	LHCGR
ENSBTAG00000005214	11.1	0	0	Inf	LCTL
ENSBTAG00000054170	10.9	0.1	0	80.3	ENSBTAG00000054170.1
ENSBTAG00000051593	10.6	0	0	Inf	ENSBTAG00000051593.1
ENSBTAG00000049208	10.3	0	0	Inf	ENSBTAG00000049208.1
ENSBTAG00000036258	10.2	0	0	Inf	ENSBTAG00000036258.3
ENSBTAG00000055100	9.8	0.1	0	69	ENSBTAG00000055100.1
ENSBTAG00000005425	9.8	0.2	0	50.6	GATA4
ENSBTAG00000053624	9.7	0.2	0	51.8	ENSBTAG00000053624.1
ENSBTAG00000004148	9.4	0.2	0	50.7	SLPI
ENSBTAG00000005031	8.9	0	0	Inf	DOC2A
ENSBTAG00000046565	8.9	0.1	0	84.5	ENSBTAG00000046565.2
ENSBTAG00000053848	8.6	0	0	Inf	ENSBTAG00000053848.1
ENSBTAG00000051041	8.3	0	0	Inf	ENSBTAG00000051041.1
ENSBTAG00000032896	8.3	0.1	0.1	56.2	ENSBTAG00000032896.4
ENSBTAG00000052292	8.2	0	0	Inf	U2
ENSBTAG00000046796	7.5	0.1	0	67.4	ENSBTAG00000046796.2
ENSBTAG00000048053	6.7	0	0	Inf	SLBP2
ENSBTAG00000054511	6.5	0.1	0	77	ENSBTAG00000054511.1
ENSBTAG00000050835	6.3	0	0	Inf	ENSBTAG00000050835.1
ENSBTAG00000053693	6.1	0	0	Inf	bta-mir-11994
ENSBTAG00000055032	6	0	0	Inf	ENSBTAG00000055032.1
ENSBTAG00000054913	5.9	0	0	Inf	ENSBTAG00000054913.1
ENSBTAG00000050583	5.9	0	0	Inf	ENSBTAG00000050583.1
ENSBTAG00000011021	5.7	0	0	Inf	CES1
ENSBTAG00000051776	5.5	0	0	Inf	ENSBTAG00000051776.1
ENSBTAG00000046375	5.3	0	0	Inf	ENSBTAG00000046375.2
ENSBTAG00000051816	5.2	0	0	Inf	ENSBTAG00000051816.1
ENSBTAG00000000237	5.2	0	0	Inf	ENSBTAG00000000237.5
ENSBTAG00000026732	5.1	0	0	Inf	PLA2G1B
ENSBTAG00000049406	5	0	0	Inf	ENSBTAG00000049406.1
ENSBTAG00000008945	5	0.1	0	63.7	SDSL
ENSBTAG00000049168	4.9	0	0	Inf	ENSBTAG00000049168.1
ENSBTAG00000046928	4.9	0	0	Inf	ENSBTAG00000046928.2
ENSBTAG00000047360	4.7	0	0	Inf	ENSBTAG00000047360.2
ENSBTAG00000050462	4.5	0	0	Inf	ENSBTAG00000050462.1
ENSBTAG00000032979	4.5	0	0	Inf	ENSBTAG00000032979.4
ENSBTAG00000050336	4.2	0	0	Inf	ENSBTAG00000050336.1
ENSBTAG00000030186	4	0	0	Inf	ENSBTAG00000030186.3
ENSBTAG00000036393	4	0	0	Inf	bta-mir-658
ENSBTAG00000047517	3.9	0	0	Inf	ENSBTAG00000047517.2
ENSBTAG00000047547	3.9	0	0	Inf	ENSBTAG00000047547.2
ENSBTAG00000051612	3.8	0	0	Inf	SMIM18
ENSBTAG00000021118	3.7	0.1	0	65.1	CYP26A1
ENSBTAG00000048651	3.7	0	0	Inf	5S_rRNA
ENSBTAG00000044454	3.6	0	0	Inf	ENSBTAG00000044454.2
ENSBTAG00000050778	3.5	0	0	Inf	ENSBTAG00000050778.1
ENSBTAG00000049752	3.4	0	0	Inf	ENSBTAG00000049752.1
ENSBTAG00000049209	3.4	0	0	Inf	ENSBTAG00000049209.1
ENSBTAG00000048802	3.3	0	0	Inf	ENSBTAG00000048802.1
ENSBTAG00000048428	3.3	0	0	Inf	ENSBTAG00000048428.1
ENSBTAG00000019546	3.2	0	0	Inf	ENSBTAG00000019546.6
ENSBTAG00000017481	3.1	0	0	Inf	ENSBTAG00000017481.2
ENSBTAG00000044548	3.1	0	0	Inf	bta-mir-2284b
ENSBTAG00000049095	3	0	0	Inf	ENSBTAG00000049095.1
ENSBTAG00000050076	3	0	0	Inf	MRLN
ENSBTAG00000021101	3	0	0	Inf	GPR88
ENSBTAG00000049295	3	0	0	Inf	ENSBTAG00000049295.1

### Sheet: Epididymis-enriched expression
Gene_ID	Median expression (TPM)			Epididymis-specificity index	Gene name
	Epididymis	Testis	Vas deferens
ENSBTAG00000051453	7075.6	0	48.2	146.9	DEFB110
ENSBTAG00000016148	4371.2	2.3	3.9	1116.8	ENSBTAG00000016148.5
ENSBTAG00000032869	4297.8	0.3	11	391.4	RNASE10
ENSBTAG00000039171	2515.7	0	48	52.4	ADAM7
ENSBTAG00000033377	2157.3	12.7	9.5	169.8	ENSBTAG00000033377.3
ENSBTAG00000049707	1675.1	0	1.9	870.6	ENSBTAG00000049707.1
ENSBTAG00000027126	1299.2	2.8	6.3	205.4	MUC15
ENSBTAG00000055064	1281.9	1.2	0.8	1049.8	ENSBTAG00000055064.1
ENSBTAG00000050752	1145.8	0	1.8	636.5	ENSBTAG00000050752.1
ENSBTAG00000031254	907.5	0	6.4	142.5	DEFB124
ENSBTAG00000037921	847.5	0.1	1.2	724.1	OVCH2
ENSBTAG00000051223	779.1	0	0	Inf	ENSBTAG00000051223.1
ENSBTAG00000021432	687.9	7	1.7	97.6	TEDDM1
ENSBTAG00000052743	643.9	0	0	Inf	ENSBTAG00000052743.1
ENSBTAG00000037929	622.8	0	0.4	1673.8	ADAM28
ENSBTAG00000016144	537.8	0.2	0	2575.3	LCN10
ENSBTAG00000048949	426.9	1.6	0	270	DEFB121
ENSBTAG00000017005	391.2	0.1	5.5	71.2	LCN8
ENSBTAG00000023301	311	0	0.2	1324	ENSBTAG00000023301.3
ENSBTAG00000055303	305	0.1	0.2	1295.9	ENSBTAG00000055303.1
ENSBTAG00000051470	268.4	0	2.2	122.7	ENSBTAG00000051470.1
ENSBTAG00000054219	242.6	0	0	Inf	DEFB114
ENSBTAG00000053698	226.9	0	0	Inf	ENSBTAG00000053698.1
ENSBTAG00000051103	207.4	0	0	Inf	ENSBTAG00000051103.1
ENSBTAG00000053110	199.2	0	0	Inf	ENSBTAG00000053110.1
ENSBTAG00000012229	174.5	0.2	0.6	273.5	ENSBTAG00000012229.6
ENSBTAG00000019159	168.4	0.3	0	594.4	PVALB
ENSBTAG00000052224	160.8	0.2	0	655.7	ENSBTAG00000052224.1
ENSBTAG00000050876	144.4	0	0	Inf	ENSBTAG00000050876.1
ENSBTAG00000051059	133.9	0	0	Inf	ENSBTAG00000051059.1
ENSBTAG00000048650	129.8	0	0	Inf	ENSBTAG00000048650.1
ENSBTAG00000051173	120.8	0	0.8	149.9	ENSBTAG00000051173.1
ENSBTAG00000021913	95.4	0.8	0.7	113	MMD2
ENSBTAG00000033166	93.8	1.1	0.8	84.8	ENSBTAG00000033166.4
ENSBTAG00000048009	87.6	0	0	Inf	ENSBTAG00000048009.2
ENSBTAG00000043583	84.6	0	0	Inf	ENSBTAG00000043583.1
ENSBTAG00000030542	65	0.2	0	322.5	KRT25
ENSBTAG00000000772	63.8	0	0	Inf	ENSBTAG00000000772.6
ENSBTAG00000039490	62.2	0	1.1	58.1	WFDC8
ENSBTAG00000030367	54.5	0	0.1	515.4	RNF186
ENSBTAG00000004944	51.2	0	0.1	657.7	ANXA10
ENSBTAG00000043318	50.9	0	0	Inf	U6
ENSBTAG00000048447	50.2	0	0.5	109.7	CLPSL2
ENSBTAG00000051446	48.4	0.3	0.5	104.6	ENSBTAG00000051446.1
ENSBTAG00000049895	45.9	0	0	Inf	bta-mir-2285ax-3
ENSBTAG00000054396	42.4	0	0	Inf	ENSBTAG00000054396.1
ENSBTAG00000012023	41.9	0	0	Inf	GPX5
ENSBTAG00000045577	41	0	0	Inf	MCCD1
ENSBTAG00000015685	39.1	0.1	0.2	181.6	KIF12
ENSBTAG00000052599	34.6	0	0	Inf	ENSBTAG00000052599.1
ENSBTAG00000018280	31	0.1	0.4	79.2	SLC28A3
ENSBTAG00000052309	29.4	0	0.5	63.4	ENSBTAG00000052309.1
ENSBTAG00000020859	29.1	0.1	0.4	71.3	SERPINF2
ENSBTAG00000053215	28.8	0	0	Inf	ENSBTAG00000053215.1
ENSBTAG00000054772	27.2	0	0	Inf	ENSBTAG00000054772.1
ENSBTAG00000048853	24.3	0	0	Inf	ENSBTAG00000048853.1
ENSBTAG00000049674	24.2	0	0	Inf	ENSBTAG00000049674.1
ENSBTAG00000040304	20.4	0	0	Inf	ENSBTAG00000040304.3
ENSBTAG00000012604	20.1	0.1	0.2	90.1	NCMAP
ENSBTAG00000047520	20	0.3	0.3	68.8	MPV17L
ENSBTAG00000050407	17.4	0	0	Inf	ENSBTAG00000050407.1
ENSBTAG00000053559	16.5	0.2	0.2	66.2	ENSBTAG00000053559.1
ENSBTAG00000029896	16.2	0	0	Inf	bta-mir-181b-2
ENSBTAG00000053000	15.2	0	0	425.7	ENSBTAG00000053000.1
ENSBTAG00000029841	14.9	0	0	Inf	bta-mir-181a-2
ENSBTAG00000040386	14.3	0	0	Inf	AGTR2
ENSBTAG00000012808	14.3	0	0	Inf	MASP2
ENSBTAG00000051975	12.2	0	0	Inf	ENSBTAG00000051975.1
ENSBTAG00000049701	11.9	0	0	Inf	ENSBTAG00000049701.1
ENSBTAG00000054303	11.1	0	0	Inf	ENSBTAG00000054303.1
ENSBTAG00000049669	10.7	0	0	Inf	ENSBTAG00000049669.1
ENSBTAG00000030546	10.2	0	0	Inf	KRT26
ENSBTAG00000052954	9.6	0	0	Inf	ENSBTAG00000052954.1
ENSBTAG00000048844	9.2	0	0	Inf	ENSBTAG00000048844.1
ENSBTAG00000040413	8.8	0	0.1	76	CES3
ENSBTAG00000016114	8.5	0	0	Inf	CABP5
ENSBTAG00000054174	7.8	0	0	Inf	ENSBTAG00000054174.1
ENSBTAG00000049387	7.7	0	0	Inf	bta-mir-11986b
ENSBTAG00000021386	6.8	0	0	Inf	ANGPTL3
ENSBTAG00000033887	6.8	0	0	Inf	ENSBTAG00000033887.3
ENSBTAG00000033509	6.2	0	0	Inf	OR4D9
ENSBTAG00000050828	5.9	0	0	Inf	ENSBTAG00000050828.1
ENSBTAG00000048765	5.9	0	0	Inf	ENSBTAG00000048765.1
ENSBTAG00000015924	5.9	0	0	Inf	CALB1
ENSBTAG00000050489	5.8	0	0	Inf	ENSBTAG00000050489.1
ENSBTAG00000050168	5.6	0	0	Inf	OR4D11
ENSBTAG00000051261	5.4	0	0	Inf	ENSBTAG00000051261.1
ENSBTAG00000049583	4.8	0	0	Inf	ENSBTAG00000049583.1
ENSBTAG00000005797	4.8	0	0	Inf	AGXT
ENSBTAG00000051218	4.6	0	0	Inf	ENSBTAG00000051218.1
ENSBTAG00000048578	4.6	0	0	Inf	ENSBTAG00000048578.1
ENSBTAG00000043983	4.5	0	0	Inf	LRRC19
ENSBTAG00000050451	4.5	0	0	Inf	ENSBTAG00000050451.1
ENSBTAG00000052433	4.2	0	0	Inf	ENSBTAG00000052433.1
ENSBTAG00000014192	4.2	0	0	Inf	LRRTM2
ENSBTAG00000053849	4.2	0	0	Inf	ENSBTAG00000053849.1
ENSBTAG00000044944	4.1	0	0	Inf	U6
ENSBTAG00000048923	4.1	0	0	Inf	bta-mir-7858
ENSBTAG00000039483	4.1	0	0	Inf	DSG3
ENSBTAG00000049050	3.8	0	0	Inf	bta-mir-11978

### Sheet: Vas deferens-enriched expressio
Gene_ID	Median expression (TPM)			Vas deferens-specificity index	Gene name
	Vas deferens	Epididymis	Testis
ENSBTAG00000005628	1489.9	11.7	11.2	127.4	CD52
ENSBTAG00000000575	1108.8	2.5	0.3	439.6	TNC
ENSBTAG00000055010	463.9	0	0	Inf	ENSBTAG00000055010.1
ENSBTAG00000054218	390	5.3	3.4	73.8	IGFBP5
ENSBTAG00000006508	236.7	0	0	Inf	ENSBTAG00000006508.5
ENSBTAG00000051033	233.5	0	0	Inf	ENSBTAG00000051033.1
ENSBTAG00000040347	227.7	4	0.4	56.4	GPC6
ENSBTAG00000054671	227.4	3.2	2.8	72.1	ENSBTAG00000054671.1
ENSBTAG00000052633	163.7	0.8	0.4	215.8	ENSBTAG00000052633.1
ENSBTAG00000019021	114.3	1.3	0.7	90.5	TRPC3
ENSBTAG00000049400	112.2	0.8	0	142.7	ENSBTAG00000049400.1
ENSBTAG00000005629	101.1	1.5	1.8	55.2	CRYBG2
ENSBTAG00000005950	95	0	0	Inf	GPR50
ENSBTAG00000003006	86.4	1	0	85.3	ENSBTAG00000003006.6
ENSBTAG00000005604	76.8	0.8	0.9	85	POPDC2
ENSBTAG00000018133	67.2	1	0.7	64.9	SEMA3A
ENSBTAG00000026836	59.3	0.9	0.3	63	ENSBTAG00000026836.6
ENSBTAG00000004594	55.9	0.6	0	94.1	MMP7
ENSBTAG00000034693	52.6	0.5	0.4	101.8	SYT1
ENSBTAG00000018790	43.2	0.6	0.4	69.2	BVES
ENSBTAG00000039292	43.1	0.8	0.4	52.2	ADRA2A
ENSBTAG00000005091	42.3	0.7	0.8	51.6	DGKG
ENSBTAG00000016030	41	0.1	0.1	485.9	HOXD10
ENSBTAG00000054750	40.8	0.3	0.2	136.5	ENSBTAG00000054750.1
ENSBTAG00000003137	39.8	0.3	0.1	148.5	PLPPR1
ENSBTAG00000053983	39.4	0	0	Inf	bta-mir-2285n-7
ENSBTAG00000019137	36.7	0.5	0.2	67.3	SCN7A
ENSBTAG00000052715	34.1	0	0.3	126.6	ENSBTAG00000052715.1
ENSBTAG00000052830	33.1	0.4	0	86.3	CDH19
ENSBTAG00000023270	31.3	0.4	0	85.7	ENSBTAG00000023270.5
ENSBTAG00000033330	30.1	0	0.1	240.1	HOXD11
ENSBTAG00000007169	27.4	0.1	0	259.2	P2RX1
ENSBTAG00000033835	25.8	0.3	0.1	103.1	MPZ
ENSBTAG00000054389	24.7	0	0	Inf	ENSBTAG00000054389.1
ENSBTAG00000047426	24.6	0.5	0.3	52	LYPD6
ENSBTAG00000013462	21.5	0.3	0.1	85.2	L1CAM
ENSBTAG00000027825	20.4	0.2	0.1	83.6	ENSBTAG00000027825.4
ENSBTAG00000051102	20.3	0.3	0.2	76.3	KCNK3
ENSBTAG00000021306	19.1	0.1	0.1	139.3	CHRDL2
ENSBTAG00000011579	18.8	0.3	0	74.2	CHRM1
ENSBTAG00000054201	16.2	0	0	Inf	ENSBTAG00000054201.1
ENSBTAG00000007446	16.1	0.2	0.2	68.6	NGF
ENSBTAG00000048609	14.4	0	0	Inf	ENSBTAG00000048609.1
ENSBTAG00000051125	13.2	0	0	Inf	ENSBTAG00000051125.1
ENSBTAG00000051644	12.6	0	0	Inf	ENSBTAG00000051644.1
ENSBTAG00000029906	12.3	0	0	Inf	bta-mir-133a-2
ENSBTAG00000053825	12.2	0	0	Inf	ENSBTAG00000053825.1
ENSBTAG00000048773	10.9	0	0	Inf	ENSBTAG00000048773.1
ENSBTAG00000029970	10.6	0	0	Inf	bta-mir-196b
ENSBTAG00000029926	10.2	0	0	Inf	ENSBTAG00000029926.2
ENSBTAG00000053548	10	0	0	Inf	ENSBTAG00000053548.1
ENSBTAG00000029783	9.8	0	0	Inf	bta-mir-218-1
ENSBTAG00000047184	8.9	0	0	Inf	bta-mir-2285bg
ENSBTAG00000051971	8.7	0	0	Inf	ENSBTAG00000051971.1
ENSBTAG00000048562	7.1	0	0	Inf	ENSBTAG00000048562.1
ENSBTAG00000050978	6.9	0	0	Inf	ENSBTAG00000050978.1
ENSBTAG00000044702	6.4	0	0	Inf	bta-mir-2396
ENSBTAG00000016695	6.2	0.1	0.1	59.9	KCNG4
ENSBTAG00000053186	5.8	0	0	Inf	ENSBTAG00000053186.1
ENSBTAG00000030071	5.7	0	0	Inf	bta-mir-24-2
ENSBTAG00000054318	5.5	0	0	Inf	ENSBTAG00000054318.1
ENSBTAG00000028809	5.4	0	0	Inf	U1
ENSBTAG00000029996	5.4	0	0	Inf	bta-mir-27a
ENSBTAG00000039068	5.3	0	0	Inf	CSMD3
ENSBTAG00000043251	4.6	0	0	Inf	U6
ENSBTAG00000048096	4.2	0	0	Inf	ENSBTAG00000048096.2
ENSBTAG00000021434	4.1	0.1	0	57.4	EDN2
ENSBTAG00000053857	3.7	0	0	Inf	ENSBTAG00000053857.1
ENSBTAG00000052003	3.7	0	0	Inf	bta-mir-2285l
ENSBTAG00000037782	3.6	0	0	Inf	ENSBTAG00000037782.2
ENSBTAG00000009219	3.3	0	0	Inf	CADM2
ENSBTAG00000050784	3.2	0	0	Inf	SNORD30
ENSBTAG00000050066	3.1	0	0	Inf	C15H11orf87
ENSBTAG00000054854	3.1	0	0	Inf	ENSBTAG00000054854.1
ENSBTAG00000002192	2.9	0	0	Inf	VXN
ENSBTAG00000052756	2.8	0	0	Inf	bta-mir-2284z-5
ENSBTAG00000053404	2.8	0	0	Inf	ENSBTAG00000053404.1
ENSBTAG00000043823	2.7	0	0	Inf	U6
ENSBTAG00000049234	2.7	0	0	Inf	bta-mir-2285k-1
ENSBTAG00000017829	2.7	0	0	Inf	ENSBTAG00000017829.6
ENSBTAG00000052754	2.6	0	0	Inf	bta-mir-12039
ENSBTAG00000050588	2.5	0	0	Inf	ENSBTAG00000050588.1
ENSBTAG00000051043	2.5	0	0	Inf	ENSBTAG00000051043.1
ENSBTAG00000051827	2.4	0	0	Inf	ENSBTAG00000051827.1
ENSBTAG00000053394	2.4	0	0	Inf	bta-mir-2285ba-1
ENSBTAG00000029774	2.4	0	0	Inf	bta-let-7f-2
ENSBTAG00000023434	2.3	0	0	Inf	BSP1
ENSBTAG00000044050	2.2	0	0	Inf	XKR4
ENSBTAG00000054955	2.2	0	0	Inf	bta-mir-12001
ENSBTAG00000050803	2.2	0	0	Inf	ENSBTAG00000050803.1
ENSBTAG00000051595	2.2	0	0	Inf	bta-mir-6119
ENSBTAG00000043235	2.2	0	0	Inf	ENSBTAG00000043235.2
ENSBTAG00000044874	2.1	0	0	Inf	U6
ENSBTAG00000053955	2.1	0	0	Inf	U6
ENSBTAG00000045271	2.1	0	0	Inf	bta-mir-2285o-4
ENSBTAG00000045141	2.1	0	0	Inf	U6
ENSBTAG00000051487	2.1	0	0	Inf	ENSBTAG00000051487.1
ENSBTAG00000054395	2.1	0	0	Inf	ENSBTAG00000054395.1
ENSBTAG00000048647	2	0	0	Inf	bta-mir-12017
ENSBTAG00000043720	2	0	0	Inf	7SK
