## Supplementary material for "Molecular quantitative trait loci in reproductive tissues impact male fertility in cattle": Table_S1_Cohort_Accession_Numbers.xlsx

### Sheet: Sheet1
		DNA and RNA samples																meta data
		DNA samples				Testis RNA samples				Epididymis RNA samples				Vas Deferens RNA samples				age_in_months	breed_sire	breed_dam	date_of_sample	month_sampled	time_received	time_sampled	time_elapsed	testis_mass_1	testis_mass_2	testis_length_1	testis_length_2	testis_width_1	testis_width_2	person_who_cut	person_who_freezed	Date_extracted_testis	Extraction_batch_testis	RIN_testis	Sequencing_batch_testis	Date_extracted_epi	Extraction_batch_epi	RIN_epi_h	Sequencing_batch_epi	Date_extracted_vas_d	Extraction_batch_vas_d	RIN_vas_d	Sequencing_batch_vas_d
1		SAMEA111328912	ERS13426477	PRJEB46995		SAMEA111328912	ERS13426477	PRJEB46995		SAMEA113601262	ERS15595644	PRJEB46995		SAMEA113601351	ERS15595733	PRJEB46995		20	OB	NA	2021-03-05	March	08:10:00	11:20:00	190	441	394	15.5	16.5	7.5	7.5	NA	NA	2021-09-14	14.09.21.01	9	2	2022-01-13	13.01.22.02	8.6	3	2022-02-23	23.02.22.02	5.2	5
2		SAMEA111328913	ERS13426478	PRJEB46995		SAMEA111328913	ERS13426478	PRJEB46995		SAMEA113601263	ERS15595645	PRJEB46995		SAMEA113601352	ERS15595734	PRJEB46995		16	OB	NA	2021-03-05	March	08:10:00	11:45:00	215	397	400	16	16.75	8	8.75	2	3	2021-09-14	14.09.21.02	9.1	2	2022-01-13	13.01.22.02	7	3	2022-02-10	10.02.22.02	5.8	4
3		SAMEA111328914	ERS13426479	PRJEB46995		SAMEA111328914	ERS13426479	PRJEB46995		SAMEA113601264	ERS15595646	PRJEB46995		NA	NA	NA		27	BS	BV	2021-03-05	March	08:00:00	12:05:00	245	382	396	18	15.5	7.75	8	2	4	2021-09-14	14.09.21.02	8.7	2	2022-01-14	14.01.22.01	8.2	3	2022-02-10	10.02.22.02	NA	4
4		SAMEA111328915	ERS13426480	PRJEB46995		SAMEA111328915	ERS13426480	PRJEB46995		NA	NA	NA		SAMEA113601353	ERS15595735	PRJEB46995		15	BV	SILIAN	2021-03-12	March	08:00:00	10:40:00	160	275	311	11.5	12.5	5.7	5.5	2	3	2021-09-14	14.09.21.02	9.8	2	NA	NA	NA	NA	2022-02-10	10.02.22.02	5.7	4
5		SAMEA111328916	ERS13426481	PRJEB46995		SAMEA111328916	ERS13426481	PRJEB46995		SAMEA113601265	ERS15595647	PRJEB46995		SAMEA113601354	ERS15595736	PRJEB46995		14	OB	NA	2021-03-12	March	08:00:00	10:55:00	175	380	372	13	13	6.3	6	2	3	2021-09-14	14.09.21.02	8.8	2	2022-01-14	14.01.22.01	7.2	3	2022-02-23	23.02.22.02	6.1	5
6		SAMEA111328917	ERS13426482	PRJEB46995		SAMEA111328917	ERS13426482	PRJEB46995		SAMEA113601266	ERS15595648	PRJEB46995		SAMEA113601355	ERS15595737	PRJEB46995		15	BS	OB	2021-03-12	March	09:45:00	11:15:00	90	417	392	13.4	12	6.4	6.4	2	3	2021-09-14	14.09.21.03	8.7	2	2022-01-21	21.01.22.02	9.2	3	2022-02-10	10.02.22.02	6.2	4
7		SAMEA111328918	ERS13426483	PRJEB46995		SAMEA111328918	ERS13426483	PRJEB46995		NA	NA	NA		NA	NA	NA		13	OB	NA	2021-03-12	March	09:45:00	11:37:00	112	380	421	12.6	13	6.2	6.3	2	3	2021-09-14	14.09.21.03	9.3	2	NA	NA	NA	NA	NA	NA	NA	NA
8		SAMEA111328919	ERS13426484	PRJEB46995		SAMEA111328919	ERS13426484	PRJEB46995		SAMEA113601268	ERS15595650	PRJEB46995		NA	NA	NA		16	OB	NA	2021-03-12	March	09:45:00	11:58:00	133	401	376	13.5	12.1	6.1	6.7	2	3	2021-09-14	14.09.21.03	8.2	2	2022-01-14	14.01.22.01	9.1	3	NA	NA	NA	NA
9		SAMEA111328920	ERS13426485	PRJEB46995		SAMEA111328920	ERS13426485	PRJEB46995		SAMEA113601269	ERS15595651	PRJEB46995		SAMEA113601356	ERS15595738	PRJEB46995		13	BV	other	2021-03-19	March	08:45:00	11:15:00	150	365	280	15	14.5	8	6.75	1	4	2021-09-15	15.09.21.01	8.7	2	2022-01-14	14.01.22.01	8.9	3	2022-02-16	16.02.22.02	4.5	4
10		SAMEA111328921	ERS13426486	PRJEB46995		SAMEA111328921	ERS13426486	PRJEB46995		SAMEA113601270	ERS15595652	PRJEB46995		NA	NA	NA		14	BV	LIMOUSIN	2021-03-19	March	08:45:00	11:30:00	165	365	351	17.5	16	7.5	8.5	1	4	2021-09-15	15.09.21.01	9	2	2022-01-14	14.01.22.01	9.2	3	NA	NA	NA	NA
11		SAMEA111328922	ERS13426487	PRJEB46995		SAMEA111328922	ERS13426487	PRJEB46995		SAMEA113601271	ERS15595653	PRJEB46995		SAMEA113601357	ERS15595739	PRJEB46995		13	OB	NA	2021-03-19	March	10:05:00	11:50:00	105	405	430	15	16	7.75	8	1	4	2021-09-15	15.09.21.01	8.8	2	2022-01-14	14.01.22.02	9.4	3	2022-02-16	16.02.22.02	4.2	4
12		SAMEA111328923	ERS13426488	PRJEB46995		SAMEA111328923	ERS13426488	PRJEB46995		SAMEA113601274	ERS15595656	PRJEB46995		NA	NA	NA		23	BS	BV	2021-03-19	March	10:25:00	13:20:00	175	625	654	20.5	20	9	11	1	4	2021-09-15	15.09.21.02	8.9	2	2022-01-14	14.01.22.02	8.7	3	NA	NA	NA	NA
13		SAMEA111328924	ERS13426489	PRJEB46995		SAMEA111328924	ERS13426489	PRJEB46995		SAMEA113601275	ERS15595657	PRJEB46995		SAMEA113601360	ERS15595742	PRJEB46995		20	OB	NA	2021-03-19	March	10:30:00	13:40:00	190	363	350	15	15	8	7	1	4	2021-09-15	15.09.21.02	8.6	2	2022-01-14	14.01.22.02	8.5	3	2022-02-16	16.02.22.02	4.7	4
14		SAMEA111328925	ERS13426490	PRJEB46995		SAMEA111328925	ERS13426490	PRJEB46995		SAMEA113601276	ERS15595658	PRJEB46995		SAMEA113601361	ERS15595743	PRJEB46995		26	OB	BS	2021-03-26	March	09:15:00	11:00:00	105	385	362	15	15	7	7	1	4	2021-09-15	15.09.21.02	8.9	2	2022-01-14	14.01.22.02	8.7	3	2022-02-16	16.02.22.03	6.8	4
15		SAMEA111328926	ERS13426491	PRJEB46995		SAMEA111328926	ERS13426491	PRJEB46995		SAMEA113601277	ERS15595659	PRJEB46995		SAMEA113601362	ERS15595744	PRJEB46995		24	BS	BV	2021-03-26	March	09:15:00	11:30:00	135	280	283	14	15	6.5	6.5	1	4	2021-09-15	15.09.21.02	9.4	2	2022-01-24	24.01.22.01	7.8	3	2022-02-16	16.02.22.03	4.8	4
16		SAMEA111328927	ERS13426492	PRJEB46995		SAMEA111328927	ERS13426492	PRJEB46995		NA	NA	NA		SAMEA113601364	ERS15595746	PRJEB46995		13	BV	NA	2021-04-13	April	11:20:00	12:55:00	95	418	372	16	15	8	7.5	1	2	2021-09-15	15.09.21.04	8.4	2	NA	NA	NA	NA	2022-02-16	16.02.22.03	4.7	4
17		SAMEA111328928	ERS13426493	PRJEB46995		SAMEA111328928	ERS13426493	PRJEB46995		SAMEA113601279	ERS15595661	PRJEB46995		SAMEA113601366	ERS15595748	PRJEB46995		12	BV	BV	2021-04-16	April	08:45:00	11:35:00	170	376	342	16	16.5	8	8	1	4	2021-09-15	15.09.21.03	9.3	2	2022-01-14	14.01.22.03	8.8	3	2022-02-16	16.02.22.03	7.1	4
18		SAMEA111328929	ERS13426494	PRJEB46995		SAMEA111328929	ERS13426494	PRJEB46995		SAMEA113601280	ERS15595662	PRJEB46995		SAMEA113601367	ERS15595749	PRJEB46995		12	OB	NA	2021-04-16	April	10:45:00	12:00:00	75	335	270	17	15	7	6.25	1	4	2021-09-15	15.09.21.03	8.7	2	2022-01-14	14.01.22.03	8.7	3	2022-02-16	16.02.22.03	6.8	4
19		SAMEA111328930	ERS13426495	PRJEB46995		SAMEA111328930	ERS13426495	PRJEB46995		SAMEA113601282	ERS15595664	PRJEB46995		SAMEA113601369	ERS15595751	PRJEB46995		20	BV	LIMOUSIN	2021-04-23	April	08:00:00	10:45:00	165	343	347	15	16	7	8	1	5	2021-09-15	15.09.21.03	NA	2	2022-01-14	14.01.22.03	8.8	3	2022-02-21	21.02.22.01	5.1	4
20		SAMEA111328931	ERS13426496	PRJEB46995		SAMEA111328931	ERS13426496	PRJEB46995		SAMEA113601283	ERS15595665	PRJEB46995		SAMEA113601370	ERS15595752	PRJEB46995		15	OB	NA	2021-04-23	April	09:00:00	11:15:00	135	339	396	16	18	7	7	1	5	2021-09-15	15.09.21.04	9.3	2	2022-01-14	14.01.22.03	8.8	3	2022-02-23	23.02.22.01	4.2	5
21		SAMEA111328932	ERS13426497	PRJEB46995		SAMEA111328932	ERS13426497	PRJEB46995		SAMEA113601285	ERS15595667	PRJEB46995		SAMEA113601373	ERS15595755	PRJEB46995		13	BS	OB	2019-04-15	April	NA	NA	NA	NA	NA	NA	NA	NA	NA	NA	NA	2021-09-15	15.09.21.04	8.8	2	2022-01-21	18.01.22.01	7.7	4	2022-02-23	23.02.22.01	4.2	5
22		SAMEA111328933	ERS13426498	PRJEB46995		SAMEA111328933	ERS13426498	PRJEB46995		SAMEA113601286	ERS15595668	PRJEB46995		NA	NA	NA		19	OB	NA	2021-01-19	January	07:55:00	09:55:00	120	475	490	18	19	10	10	1	3	2017-08-28	NA	8.8	1	2022-01-19	19.01.22.02	8.2	3	NA	NA	NA	NA
23		SAMEA111328934	ERS13426499	PRJEB46995		SAMEA111328934	ERS13426499	PRJEB46995		SAMEA113601287	ERS15595669	PRJEB46995		NA	NA	NA		25	BS	OB	2021-03-05	March	07:55:00	10:10:00	135	354	364	17	17	9	8	NA	NA	2017-02-26	NA	9.6	1	2022-01-21	21.01.22.03	7.5	4	NA	NA	NA	NA
24		SAMEA111328935	ERS13426500	PRJEB46995		SAMEA111328935	ERS13426500	PRJEB46995		SAMEA113601288	ERS15595670	PRJEB46995		NA	NA	NA		20	BS	BV	2021-03-05	March	07:55:00	10:35:00	160	165	157	16.5	16	9	8	NA	NA	2017-08-15	NA	9.4	1	2022-01-21	21.01.22.03	8.8	3	NA	NA	NA	NA
25		SAMEA111328936	ERS13426501	PRJEB46995		SAMEA111328936	ERS13426501	PRJEB46995		NA	NA	NA		SAMEA113601376	ERS15595758	PRJEB46995		20	BS	OB	2021-05-07	May	10:30:00	11:35:00	65	394	414	16	17	8	8	1	4	2021-09-16	16.09.21.01	8.4	2	NA	NA	NA	NA	2022-02-21	21.02.22.01	4	4
26		SAMEA111328937	ERS13426502	PRJEB46995		SAMEA111328937	ERS13426502	PRJEB46995		NA	NA	NA		NA	NA	NA		16	BS	BV	2021-05-07	May	10:30:00	11:55:00	85	407	433	17	17	8	8	1	4	2021-09-16	16.09.21.01	8.6	2	NA	NA	NA	NA	2022-02-21	21.02.22.01	NA	4
27		SAMEA111328938	ERS13426503	PRJEB46995		SAMEA111328938	ERS13426503	PRJEB46995		SAMEA113601292	ERS15595674	PRJEB46995		NA	NA	NA		15	OB	NA	2021-05-18	May	10:35:00	12:17:00	102	378	383	17.5	16	7.5	7.5	1	4	2021-09-16	16.09.21.02	8.6	2	2022-01-24	24.01.22.02	8.2	3	2022-02-21	21.02.22.01	NA	4
28		SAMEA111328939	ERS13426504	PRJEB46995		SAMEA111328939	ERS13426504	PRJEB46995		NA	NA	NA		NA	NA	NA		32	OB	BS	2021-05-25	May	16:00:00	17:00:00	60	613	611	19	19	9	9	1	5	2021-09-16	16.09.21.02	8.9	2	NA	NA	NA	NA	NA	NA	NA	NA
29		SAMEA111328940	ERS13426505	PRJEB46995		SAMEA111328940	ERS13426505	PRJEB46995		SAMEA113601293	ERS15595675	PRJEB46995		SAMEA113601379	ERS15595761	PRJEB46995		14	BS	OB	2021-05-25	May	13:00:00	17:00:00	240	371	402	16	15.5	8	8	1	5	2021-09-16	16.09.21.02	8.2	2	2022-01-24	24.01.22.02	9	3	2022-02-23	23.02.22.01	4.9	5
30		SAMEA111328941	ERS13426506	PRJEB46995		SAMEA111328941	ERS13426506	PRJEB46995		SAMEA113601294	ERS15595676	PRJEB46995		SAMEA113601380	ERS15595762	PRJEB46995		26	OB	NA	2021-05-25	May	13:00:00	17:30:00	270	619	675	19	120	9.5	9	1	5	2021-09-16	16.09.21.02	8.3	2	2022-01-24	24.01.22.02	7.7	3	2022-02-23	23.02.22.01	5.1	5
31		SAMEA111328942	ERS13426507	PRJEB46995		SAMEA111328942	ERS13426507	PRJEB46995		SAMEA113601295	ERS15595677	PRJEB46995		SAMEA113601381	ERS15595763	PRJEB46995		11	OB	NA	2021-05-25	May	15:00:00	17:30:00	150	333	350	15	15	7.5	7.5	1	5	2021-09-16	16.09.21.03	8.2	2	2022-01-24	24.01.22.02	8.6	3	2022-02-23	23.02.22.01	4.1	5
32		SAMEA111328943	ERS13426508	PRJEB46995		SAMEA111328943	ERS13426508	PRJEB46995		SAMEA113601296	ERS15595678	PRJEB46995		NA	NA	NA		13	BV	NA	2021-05-28	May	08:30:00	10:15:00	105	400	423	16	17	7.5	8	1	5	2021-09-16	16.09.21.03	7.7	2	2022-01-26	26.01.22.01	8.6	3	2022-02-23	23.02.22.01	NA	5
33		SAMEA9539940	ERS7262712	PRJEB28191		SAMEA9540537	ERS7263308	PRJEB46995		SAMEA113601208	ERS15595590	PRJEB46995		SAMEA113601309	ERS15595691	PRJEB46995		13	BS	OB	2020-10-27	October	11:00:00	12:20:00	80	383	400	17.25	16	8.5	9	1	3	2021-02-03	12.02.21.03	9.6	1	2021-10-15	15.10.21.01	6.8	2	2022-02-08	08.02.22.01	5.2	4
34		SAMEA9539941	ERS7262713	PRJEB28191		SAMEA9540538	ERS7263309	PRJEB46995		SAMEA113601233	ERS15595615	PRJEB46995		SAMEA113601330	ERS15595712	PRJEB46995		13	BS	OB	2020-11-27	November	11:25:00	13:35:00	130	303	366	16	16	8	8.5	1	3	2021-02-05	05.02.21.02	9.6	1	2022-01-21	21.01.22.01	8.6	3	2022-02-16	16.02.22.01	7.2	4
35		SAMEA9539943	ERS7262715	PRJEB28191		SAMEA9540540	ERS7263311	PRJEB46995		SAMEA113601217	ERS15595599	PRJEB46995		NA	NA	NA		34	BS	BV	2020-11-09	November	11:28:00	13:05:00	97	532	514	14	14.6	7	7.4	2	1	2021-02-04	04.02.21.02	8.6	1	2021-10-15	15.10.21.02	8.8	2	2022-02-14	14.02.22.02	NA	4
36		SAMEA9539944	ERS7262716	PRJEB28191		SAMEA9540541	ERS7263312	PRJEB46995		NA	NA	NA		SAMEA113601307	ERS15595689	PRJEB46995		11	BV	NA	2020-10-26	October	09:20:00	10:30:00	70	544	600	16	17	11.25	11	1	1	2021-02-03	12.02.21.03	9.7	1	NA	NA	NA	NA	2022-02-14	14.02.22.01	6.3	4
37		SAMEA9539945	ERS7262717	PRJEB28191		SAMEA9540542	ERS7263313	PRJEB46995		SAMEA113601252	ERS15595634	PRJEB46995		SAMEA113601346	ERS15595728	PRJEB46995		14	BS	OB	2021-01-08	January	10:10:00	12:39:00	149	319	325	15	16	8	8	1	2	2021-02-08	08.02.21.04	9.4	1	2022-01-13	13.01.22.01	7.4	3	2022-02-10	10.02.22.01	5.5	4
38		SAMEA9539946	ERS7262718	PRJEB28191		SAMEA9540543	ERS7263314	PRJEB46995		SAMEA113601232	ERS15595614	PRJEB46995		SAMEA113601329	ERS15595711	PRJEB46995		13	BS	OB	2020-11-27	November	11:25:00	13:15:00	110	319	303	15	15	8	7	1	3	2021-02-05	05.02.21.02	9.4	1	2022-01-11	11.01.22.01	8.5	3	2022-02-16	16.02.22.01	6.2	4
39		SAMEA9539947	ERS7262719	PRJEB28191		SAMEA9540544	ERS7263315	PRJEB46995		SAMEA113601212	ERS15595594	PRJEB46995		SAMEA113601312	ERS15595694	PRJEB46995		11	OB	NA	2020-11-06	November	08:30:00	10:27:00	117	365	350	17	16.5	9	9	1	3	2021-02-04	12.02.21.04	9.3	1	2021-10-15	15.10.21.02	8.7	2	2022-02-08	08.02.22.01	5.2	4
40		SAMEA9539948	ERS7262720	PRJEB28191		SAMEA9540545	ERS7263316	PRJEB46995		SAMEA113601213	ERS15595595	PRJEB46995		SAMEA113601314	ERS15595696	PRJEB46995		23	BS	BV	2020-11-06	November	09:30:00	10:55:00	85	513	503	18	20	18	20	1	3	2021-02-04	04.02.21.01	9	1	2021-10-15	15.10.21.02	9	2	2022-02-14	14.02.22.02	5.8	4
41		SAMEA9539949	ERS7262721	PRJEB28191		SAMEA9540546	ERS7263317	PRJEB46995		SAMEA113601215	ERS15595597	PRJEB46995		SAMEA113601316	ERS15595698	PRJEB46995		25	BS	BV	2020-11-09	November	11:28:00	12:33:00	65	399	445	13	13.5	6.2	6.3	2	1	2021-02-04	04.02.21.01	8.8	1	2021-10-15	15.10.21.02	9.3	2	2022-02-23	23.02.22.03	5.3	5
42		SAMEA9539950	ERS7262722	PRJEB28191		SAMEA9540547	ERS7263318	PRJEB46995		SAMEA113601250	ERS15595632	PRJEB46995		SAMEA113601345	ERS15595727	PRJEB46995		13	BV	LIMOUSIN	2021-01-08	January	09:30:00	11:42:00	132	410	388	17	16	9	8.5	1	2	2021-02-08	08.02.21.03	9.6	1	2022-01-13	13.01.22.01	9.1	3	2022-02-23	23.02.22.02	5.3	5
43		SAMEA9539951	ERS7262723	PRJEB28191		SAMEA9540548	ERS7263319	PRJEB46995		NA	NA	NA		SAMEA113601319	ERS15595701	PRJEB46995		20	BS	OB	2020-11-20	November	09:45:00	11:00:00	75	424	427	28	28	10	7.5	1	3	2021-02-04	04.02.21.03	8.2	1	NA	NA	NA	NA	2022-02-08	08.02.22.03	7.1	4
44		SAMEA9539952	ERS7262724	PRJEB28191		SAMEA9540549	ERS7263320	PRJEB46995		SAMEA113601222	ERS15595604	PRJEB46995		NA	NA	NA		14	BS	OB	2020-11-20	November	09:45:00	10:38:00	53	431	410	18	18.5	8	7.5	1	3	2021-02-04	04.02.21.03	8.5	1	2022-01-10	10.01.22.01	6.7	3	NA	NA	NA	NA
45		SAMEA9539953	ERS7262725	PRJEB28191		SAMEA9540550	ERS7263321	PRJEB46995		SAMEA113601244	ERS15595626	PRJEB46995		SAMEA113601340	ERS15595722	PRJEB46995		15	BV	LIMOUSIN	2020-12-08	December	12:50:00	14:07:00	77	342	359	17	16.5	7	7	1	2	2021-02-08	08.02.21.02	9.5	1	2022-01-12	12.01.22.01	9.2	3	2022-08-09	09.08.22.03	7.6	4
46		SAMEA9539954	ERS7262726	PRJEB28191		SAMEA9540551	ERS7263322	PRJEB46995		SAMEA113601220	ERS15595602	PRJEB46995		SAMEA113601317	ERS15595699	PRJEB46995		15	OB	NA	2020-11-13	November	08:35:00	11:15:00	160	259	291	13	15	8	7	1	3	2021-02-04	04.02.21.03	8.4	1	2021-10-15	18.10.21.01	9.4	2	2022-02-08	08.02.22.02	6.7	4
47		SAMEA9539955	ERS7262727	PRJEB28191		SAMEA9540552	ERS7263323	PRJEB46995		SAMEA113601214	ERS15595596	PRJEB46995		SAMEA113601315	ERS15595697	PRJEB46995		18	BS	OB	2020-11-09	November	11:28:00	12:08:00	40	340	332	15	15	8	6.5	2	1	2021-02-04	04.02.21.01	9	1	2021-10-15	15.10.21.02	7.4	2	2022-02-23	23.02.22.03	5.1	5
48		SAMEA9539956	ERS7262728	PRJEB28191		SAMEA9540553	ERS7263324	PRJEB46995		SAMEA113601218	ERS15595600	PRJEB46995		NA	NA	NA		26	BS	OB	2020-11-09	November	11:28:00	13:27:00	119	483	490	14	14.5	6.4	6.6	2	1	2021-02-04	04.02.21.02	8.6	1	2021-10-15	18.10.21.01	7.8	2	NA	NA	NA	NA
49		SAMEA9539957	ERS7262729	PRJEB28191		SAMEA9540554	ERS7263325	PRJEB46995		SAMEA113601248	ERS15595630	PRJEB46995		SAMEA113601343	ERS15595725	PRJEB46995		12	BV	LIMOUSIN	2021-01-08	January	09:30:00	10:55:00	85	223	225	14	14.5	6	7	1	2	2021-02-08	08.02.21.03	9.1	1	2022-01-12	12.01.22.01	8.5	3	2022-08-09	09.08.22.03	6.7	4
50		SAMEA9539958	ERS7262730	PRJEB28191		SAMEA9540555	ERS7263326	PRJEB46995		SAMEA113601251	ERS15595633	PRJEB46995						12	BV	LIMOUSIN	2021-01-08	January	09:30:00	12:03:00	153	338	351	16	14.75	8.25	8	1	2	2021-02-08	08.02.21.04	9.2	1	2022-01-13	13.01.22.01	7.6	3	2022-02-10	10.02.22.01	NA	4
51		SAMEA9539959	ERS7262731	PRJEB28191		SAMEA9540556	ERS7263327	PRJEB46995		SAMEA113601216	ERS15595598	PRJEB46995		NA	NA	NA		23	BS	BV	2020-11-09	November	11:28:00	12:45:00	77	390	400	13	13.8	6.4	6.5	2	1	2021-02-04	04.02.21.02	8.6	1	2021-10-15	15.10.21.02	8.8	2	NA	NA	NA	NA
52		SAMEA9539961	ERS7262733	PRJEB28191		SAMEA9540558	ERS7263329	PRJEB46995		SAMEA113601205	ERS15595587	PRJEB46995		SAMEA113601306	ERS15595688	PRJEB46995		12	OB	NA	2020-10-23	October	08:30:00	10:40:00	130	345	330	11.8	12.4	6	5.9	2	3	2021-02-03	12.02.21.03	9.5	1	2021-10-15	15.10.21.01	9.9	2	NA	NA	4.4	NA
53		SAMEA9539962	ERS7262734	PRJEB28191		SAMEA9540559	ERS7263330	PRJEB46995		SAMEA113601203	ERS15595585	PRJEB46995		NA	NA	NA		12	OB	NA	2020-10-23	October	08:30:00	10:00:00	90	346	289	12.5	12.3	6.3	6.2	2	3	2021-02-03	12.02.21.02	9.4	1	2021-10-15	15.10.21.01	9.3	2	NA	NA	NA	NA
54		SAMEA9539963	ERS7262735	PRJEB28191		SAMEA9540560	ERS7263331	PRJEB46995		SAMEA113601206	ERS15595588	PRJEB46995						12	OB	NA	2020-10-23	October	08:30:00	11:00:00	150	314	317	12.5	12.3	6	5.9	2	3	2021-02-03	12.02.21.03	9.6	1	2021-10-15	15.10.21.01	7.5	2	2022-02-14	14.02.22.01	NA	4
55		SAMEA9539964	ERS7262736	PRJEB28191		SAMEA9540561	ERS7263332	PRJEB46995		SAMEA113601204	ERS15595586	PRJEB46995		SAMEA113601305	ERS15595687	PRJEB46995		11	OB	NA	2020-10-23	October	08:30:00	10:20:00	110	258	259	11.7	12	5.7	5.4	2	3	2021-02-03	12.02.21.02	9.8	1	2021-10-15	15.10.21.01	9.5	2	2022-02-14	14.02.22.01	6	4
56		SAMEA9539965	ERS7262737	PRJEB28191		SAMEA9540562	ERS7263333	PRJEB46995		SAMEA113601246	ERS15595628	PRJEB46995		NA	NA	NA		11	ROB	LIMOUSIN	2020-12-18	December	09:45:00	10:45:00	60	371	315	12.5	12.5	6	5.5	2	3	2021-02-08	08.02.21.02	9.7	1	2022-01-12	12.01.22.01	8.9	3	NA	NA	NA	NA
57		SAMEA9539966	ERS7262738	PRJEB28191		SAMEA9540563	ERS7263334	PRJEB46995		SAMEA113601195	ERS15595577	PRJEB46995		SAMEA113601298	ERS15595680	PRJEB46995		14	BS	OB	2020-10-02	October	10:55:00	12:56:00	121	351	338	14.5	13.5	7	7.5	1	2	2021-01-29	09.02.21.03	8.1	1	2021-10-15	15.10.21.01	7.7	2	2022-02-07	07.02.22.01	6.1	4
58		SAMEA9539967	ERS7262739	PRJEB28191		SAMEA9540564	ERS7263335	PRJEB46995		SAMEA113601241	ERS15595623	PRJEB46995		SAMEA113601337	ERS15595719	PRJEB46995		13	OB	NA	2020-12-04	December	08:30:00	10:55:00	145	311	303	15	14.75	7	6	1	3	2021-02-08	08.02.21.01	9.5	1	2022-01-11	11.01.22.02	8.9	3	2022-08-09	09.08.22.03	6.6	4
59		SAMEA9539968	ERS7262740	PRJEB28191		SAMEA9540565	ERS7263336	PRJEB46995		SAMEA113601201	ERS15595583	PRJEB46995		SAMEA113601303	ERS15595685	PRJEB46995		10	BV	NA	2020-10-16	October	08:52:00	09:57:00	65	441	452	18.25	17	9.5	10	1	3	2021-01-29	12.02.21.02	9.2	1	2021-10-15	15.10.21.01	9.2	2	2022-02-14	14.02.22.01	5.9	4
60		SAMEA9539969	ERS7262741	PRJEB28191		SAMEA9540566	ERS7263337	PRJEB46995		SAMEA113601239	ERS15595621	PRJEB46995		SAMEA113601334	ERS15595716	PRJEB46995		14	OB	BS	2020-12-01	December	12:00:00	15:00:00	180	377	NA	17	NA	8	NA	1	3	2021-02-05	05.02.21.04	9.3	1	2022-01-11	11.01.22.02	8.4	3	2022-08-09	09.08.22.02	6.4	4
61		SAMEA9539970	ERS7262742	PRJEB28191		SAMEA9540567	ERS7263338	PRJEB46995		SAMEA113601230	ERS15595612	PRJEB46995		SAMEA113601327	ERS15595709	PRJEB46995		14	OB	NA	2020-11-27	November	08:40:00	12:30:00	230	394	403	16	17.5	8	8.5	1	3	2021-02-05	05.02.21.01	9.4	1	2022-01-11	11.01.22.01	8.4	3	2022-08-09	09.08.22.01	7.1	4
62		SAMEA9539971	ERS7262743	PRJEB28191		SAMEA9540568	ERS7263339	PRJEB46995		SAMEA113601199	ERS15595581	PRJEB46995		SAMEA113601301	ERS15595683	PRJEB46995		18	NA	NA	2020-10-09	October	10:05:00	11:40:00	95	350	374	14.5	16	7.75	8.5	1	3	2021-01-29	12.02.21.01	8.5	1	2021-10-15	15.10.21.01	8.1	2	2022-02-07	07.02.22.01	5.9	4
63		SAMEA9539972	ERS7262744	PRJEB28191		SAMEA9540569	ERS7263340	PRJEB46995		SAMEA113601243	ERS15595625	PRJEB46995		SAMEA113601339	ERS15595721	PRJEB46995		14	BV	AUBRAC	2020-12-08	December	12:45:00	13:50:00	65	622	467	18.5	19	10	10	1	2	2021-02-08	08.02.21.01	9.9	1	2022-01-12	12.01.22.01	9.1	3	2022-08-09	09.08.22.03	5.9	4
64		SAMEA9539973	ERS7262745	PRJEB28191		SAMEA9540570	ERS7263341	PRJEB46995		SAMEA113601258	ERS15595640	PRJEB46995		NA	NA	NA		17	BS	BV	2020-05-22	May	NA	NA	NA	NA	NA	NA	NA	NA	NA	2	6	2021-02-09	09.02.21.01	9.8	1	2022-01-21	21.01.22.02	8.6	3	2022-02-23	23.02.22.02	NA	5
65		SAMEA9539974	ERS7262746	PRJEB28191		SAMEA9540571	ERS7263342	PRJEB46995		SAMEA113601240	ERS15595622	PRJEB46995		SAMEA113601336	ERS15595718	PRJEB46995		13	BS	OB	2020-12-01	December	12:00:00	15:30:00	210	307	344	15.5	15	7	7	1	3	2021-02-08	08.02.21.01	9.3	1	2022-01-11	11.01.22.02	8.9	3	2022-08-09	09.08.22.02	6.3	4
66		SAMEA9539975	ERS7262747	PRJEB28191		SAMEA9540572	ERS7263343	PRJEB46995		SAMEA113601198	ERS15595580	PRJEB46995		SAMEA113601300	ERS15595682	PRJEB46995		13	OB	BS	2020-10-09	October	09:50:00	11:20:00	90	273	263	12	13	5.75	5.75	1	3	2021-01-29	12.02.21.01	8.2	1	2021-10-15	15.10.21.01	8.9	2	2022-02-23	23.02.22.03	6.1	5
67		SAMEA9539976	ERS7262748	PRJEB28191		SAMEA9540573	ERS7263344	PRJEB46995		SAMEA113601200	ERS15595582	PRJEB46995		SAMEA113601302	ERS15595684	PRJEB46995		12	BS	OB	2020-10-09	October	10:05:00	12:05:00	120	350	424	16	15	8	8.5	1	3	2021-01-29	12.02.21.01	8.6	1	2021-10-15	15.10.21.01	8.2	2	2022-02-07	07.02.22.01	7.1	4
68		SAMEA9539977	ERS7262749	PRJEB28191		SAMEA9540574	ERS7263345	PRJEB46995		SAMEA113601229	ERS15595611	PRJEB46995		SAMEA113601326	ERS15595708	PRJEB46995		15	OB	NA	2020-11-27	November	08:40:00	12:15:00	215	378	354	17	17	6.5	7	1	3	2021-02-05	05.02.21.01	9.4	1	2022-01-11	11.01.22.01	7.8	3	2022-08-09	09.08.22.01	6.3	4
69		SAMEA9539978	ERS7262750	PRJEB28191		SAMEA9540575	ERS7263346	PRJEB46995		SAMEA113601223	ERS15595605	PRJEB46995		SAMEA113601320	ERS15595702	PRJEB46995		12	BS	OB	2020-11-24	November	09:10:00	11:10:00	120	344	335	15.5	15.5	6.5	8.25	1	3	2021-02-04	04.02.21.04	8.3	1	2022-01-10	10.01.22.01	7.9	3	2022-02-08	08.02.22.03	6.6	4
70		SAMEA9539979	ERS7262751	PRJEB28191		SAMEA9540576	ERS7263347	PRJEB46995		SAMEA113601227	ERS15595609	PRJEB46995		SAMEA113601324	ERS15595706	PRJEB46995		12	BS	OB	2020-11-24	November	10:00:00	12:18:00	138	395	373	15.5	15	7	8	1	3	2021-02-05	05.02.21.01	9.5	1	2022-01-10	10.01.22.01	8.8	3	2022-02-08	08.02.22.03	7.3	4
71		SAMEA9539980	ERS7262752	PRJEB28191		SAMEA9540577	ERS7263348	PRJEB46995		SAMEA113601231	ERS15595613	PRJEB46995		SAMEA113601328	ERS15595710	PRJEB46995		15	BS	OB	2020-11-27	November	09:50:00	12:55:00	185	327	344	15	16.5	8.5	7.5	1	3	2021-02-05	05.02.21.02	8.9	1	2022-01-11	11.01.22.01	7.2	3	2022-08-09	09.08.22.01	7.4	4
72		SAMEA9539981	ERS7262753	PRJEB28191		SAMEA9540578	ERS7263349	PRJEB46995		SAMEA113601207	ERS15595589	PRJEB46995		SAMEA113601308	ERS15595690	PRJEB46995		13	BV	NA	2020-10-26	October	09:20:00	10:45:00	85	315	500	19.5	17	8.5	9	1	1	2021-02-03	12.02.21.03	9.3	1	2022-01-19	19.01.22.01	8.1	3	2022-02-08	08.02.22.01	6.2	4
73		SAMEA9539982	ERS7262754	PRJEB28191		SAMEA9540579	ERS7263350	PRJEB46995		SAMEA113601211	ERS15595593	PRJEB46995		SAMEA113601313	ERS15595695	PRJEB46995		12	LIMOUSIN	BS	2020-11-06	November	08:30:00	10:10:00	100	306	272	17.2	16.5	7	7	1	3	2021-02-03	12.02.21.04	9.6	1	2021-10-15	15.10.21.02	8.9	2	2022-02-14	14.02.22.02	8.2	4
74		SAMEA9539983	ERS7262755	PRJEB28191		SAMEA9540580	ERS7263351	PRJEB46995		SAMEA113601219	ERS15595601	PRJEB46995		NA	NA	NA		15	OB	NA	2020-11-13	November	08:35:00	11:00:00	145	330	296	16	15.5	16	15.5	1	3	2021-02-04	04.02.21.02	9.1	1	2021-10-15	15.10.21.02	9.7	2	NA	NA	NA	NA
75		SAMEA9539984	ERS7262756	PRJEB28191		SAMEA9540581	ERS7263352	PRJEB46995		SAMEA113601202	ERS15595584	PRJEB46995		SAMEA113601304	ERS15595686	PRJEB46995		12	BV	LIMOUSIN	2020-10-16	October	09:02:00	10:18:00	76	356	346	17.25	17	8	8	1	3	2021-02-03	12.02.21.02	9	1	2021-10-15	15.10.21.01	8.9	2	2022-02-04	04.02.22.01	6.2	4
76		SAMEA9539986	ERS7262758	PRJEB28191		SAMEA9540583	ERS7263354	PRJEB46995		SAMEA113601210	ERS15595592	PRJEB46995		SAMEA113601311	ERS15595693	PRJEB46995		12	OB	NA	2020-10-27	October	11:00:00	13:00:00	120	360	363	18	16	9.5	8	1	3	2021-02-03	12.02.21.04	9.3	1	2021-10-15	15.10.21.02	9.2	2	2022-02-08	08.02.22.01	5.6	4
77		SAMEA9539987	ERS7262759	PRJEB28191		SAMEA9540584	ERS7263355	PRJEB46995		SAMEA113601259	ERS15595641	PRJEB46995		NA	NA	NA		12	BS	BV	2020-05-22	May	NA	NA	NA	NA	NA	NA	NA	NA	NA	2	6	2021-02-09	09.02.21.02	9.5	1	2022-01-13	13.01.22.02	8.6	3	2022-02-23	23.02.22.02	NA	5
78		SAMEA9539988	ERS7262760	PRJEB28191		SAMEA9540585	ERS7263356	PRJEB46995		SAMEA113601260	ERS15595642	PRJEB46995		NA	NA	NA		16	BS	BV	2020-09-08	September	NA	NA	NA	NA	NA	NA	NA	NA	NA	2	6	2021-02-09	09.02.21.02	9.3	1	2022-01-13	13.01.22.02	9.2	3	2022-02-23	23.02.22.02	NA	5
79		SAMEA9539989	ERS7262761	PRJEB28191		SAMEA9540586	ERS7263357	PRJEB46995		SAMEA113601242	ERS15595624	PRJEB46995		SAMEA113601338	ERS15595720	PRJEB46995		10	BV	LIMOUSIN	2020-12-08	December	11:10:00	13:30:00	140	285	293	15	15	6	6	1	2	2021-02-08	08.02.21.01	9.9	1	2022-01-12	12.01.22.01	9	3	2022-02-23	23.02.22.02	4.8	5
80		SAMEA9539990	ERS7262762	PRJEB28191		SAMEA9540587	ERS7263358	PRJEB46995		SAMEA113601197	ERS15595579	PRJEB46995		SAMEA113601299	ERS15595681	PRJEB46995		10	BV	NA	2020-10-09	October	09:50:00	11:00:00	70	364	424	13.5	14	6.5	7.5	1	2	2021-01-29	12.02.21.01	8.2	1	2021-10-15	15.10.21.02	8.7	2	2022-01-28	28.01.22.01	7	4
81		SAMEA9539991	ERS7262763	PRJEB28191		SAMEA9540588	ERS7263359	PRJEB46995		SAMEA113601221	ERS15595603	PRJEB46995		SAMEA113601318	ERS15595700	PRJEB46995		10	BS	BV	2020-11-13	November	10:10:00	11:30:00	80	330	319	16	16.5	8.5	8.2	1	3	2021-02-04	04.02.21.03	8.8	1	2021-10-15	18.10.21.01	6.1	2	2022-02-08	08.02.22.03	7.1	4
82		SAMEA9539992	ERS7262764	PRJEB28191		SAMEA9540589	ERS7263360	PRJEB46995		SAMEA113601225	ERS15595607	PRJEB46995		SAMEA113601322	ERS15595704	PRJEB46995		13	OB	NA	2020-11-24	November	10:00:00	11:45:00	105	396	439	17	18	7.75	9	1	3	2021-02-04	04.02.21.04	9.5	1	2022-01-10	10.01.22.01	8.7	3	2022-02-08	08.02.22.03	8.2	4
83		SAMEA9539993	ERS7262765	PRJEB28191		SAMEA9540590	ERS7263361	PRJEB46995		SAMEA113601226	ERS15595608	PRJEB46995		SAMEA113601323	ERS15595705	PRJEB46995		12	OB	NA	2020-11-24	November	10:00:00	12:00:00	120	333	309	15.5	17	6.5	6.5	1	3	2021-02-04	04.02.21.04	9.8	1	2022-01-10	10.01.22.01	6.7	3	2022-02-08	08.02.22.03	7.6	4
84		SAMEA9539995	ERS7262767	PRJEB28191		SAMEA9540592	ERS7263363	PRJEB46995		SAMEA113601196	ERS15595578	PRJEB46995		NA	NA	NA		11	BV	LIMOUSIN	2020-10-09	October	09:50:00	10:50:00	60	280	315	13	14.25	5.5	6.5	1	2	2021-01-29	09.02.21.03	8.2	1	2021-10-15	15.10.21.02	8.9	2	NA	NA	NA	NA
85		SAMEA9539996	ERS7262768	PRJEB28191		SAMEA9540593	ERS7263364	PRJEB46995		SAMEA113601254	ERS15595636	PRJEB46995		NA	NA	NA		14	BS	OB	2021-01-08	January	10:10:00	13:15:00	185	333	374	16.5	17	7.75	9	1	2	2021-02-08	08.02.21.04	9.6	1	2022-01-21	21.01.22.01	6.3	4	2022-02-23	23.02.22.02	NA	5
86		SAMEA9539997	ERS7262769	PRJEB28191		SAMEA9540594	ERS7263365	PRJEB46995		NA	NA	NA		SAMEA113601335	ERS15595717	PRJEB46995		12	BS	OB	2020-12-01	December	12:00:00	15:15:00	195	322	350	16.5	17	7.5	7	1	3	2021-02-05	05.02.21.04	8.9	1	NA	NA	NA	NA	2022-08-09	09.08.22.02	6.1	4
87		SAMEA9539998	ERS7262770	PRJEB28191		SAMEA9540595	ERS7263366	PRJEB46995		SAMEA113601256	ERS15595638	PRJEB46995		NA	NA	NA		13	BV	LIMOUSIN	2021-01-19	January	11:30:00	12:30:00	60	538	372	NA	16.5	NA	8	1	3	2021-02-09	09.02.21.01	9.4	1	2022-01-13	13.01.22.01	8.1	3	2022-02-23	23.02.22.02	NA	5
88		SAMEA9539999	ERS7262771	PRJEB28191		SAMEA9540596	ERS7263367	PRJEB46995		SAMEA113601209	ERS15595591	PRJEB46995		SAMEA113601310	ERS15595692	PRJEB46995		14	BV	LIMOUSIN	2020-10-27	October	11:00:00	12:40:00	100	332	343	15.5	15.5	8	9	1	3	2021-02-03	12.02.21.04	9.5	1	2021-10-15	15.10.21.02	8.9	2	2022-02-08	08.02.22.01	7	4
89		SAMEA9540000	ERS7262772	PRJEB28191		SAMEA9540597	ERS7263368	PRJEB46995		SAMEA113601228	ERS15595610	PRJEB46995		SAMEA113601325	ERS15595707	PRJEB46995		13	BS	OB	2020-11-27	November	08:15:00	12:00:00	225	251	263	14.5	13.5	6.5	7	1	3	2021-02-05	05.02.21.01	9.6	1	2022-01-10	10.01.22.01	6.8	3	2022-08-09	09.08.22.01	6.9	4
90		SAMEA9540001	ERS7262773	PRJEB28191		SAMEA9540598	ERS7263369	PRJEB46995		SAMEA113601224	ERS15595606	PRJEB46995		SAMEA113601321	ERS15595703	PRJEB46995		14	BS	OB	2020-11-24	November	09:35:00	11:30:00	115	338	349	14.75	15.5	7	7.5	1	3	2021-02-04	04.02.21.04	8.2	1	2022-01-10	10.01.22.01	8.6	3	2022-02-08	08.02.22.03	6.6	4
91		SAMEA9540002	ERS7262774	PRJEB28191		SAMEA9540599	ERS7263370	PRJEB46995		SAMEA113601247	ERS15595629	PRJEB46995		SAMEA113601342	ERS15595724	PRJEB46995		12	BV	LIMOUSIN	2021-01-08	January	09:30:00	10:45:00	75	360	329	16.5	15.5	7.5	6.25	1	2	2021-02-08	08.02.21.02	9.6	1	2022-01-12	12.01.22.01	9.7	3	2022-08-09	09.08.22.03	6.8	4
92		SAMEA9540003	ERS7262775	PRJEB28191		SAMEA9540600	ERS7263371	PRJEB46995		SAMEA113601245	ERS15595627	PRJEB46995		SAMEA113601341	ERS15595723	PRJEB46995		13	BS	OB	2020-12-18	December	08:00:00	10:30:00	150	250	246	11.5	10.5	5.5	5.4	2	3	2021-02-08	08.02.21.02	9.3	1	2022-01-12	12.01.22.01	9	3	2022-08-09	09.08.22.03	7.6	4
93		SAMEA9540004	ERS7262776	PRJEB28191		SAMEA9540601	ERS7263372	PRJEB46995		SAMEA113601236	ERS15595618	PRJEB46995		NA	NA	NA		12	BS	BV	2020-12-01	December	11:15:00	13:30:00	135	311	310	16	15.5	7.5	7	1	3	2021-02-05	05.02.21.03	9.3	1	2022-01-11	11.01.22.02	9.1	3	NA	NA	NA	NA
94		SAMEA9540005	ERS7262777	PRJEB28191		SAMEA9540602	ERS7263373	PRJEB46995		SAMEA113601249	ERS15595631	PRJEB46995		SAMEA113601344	ERS15595726	PRJEB46995		15	BS	OB	2021-01-08	January	09:30:00	11:25:00	115	254	358	16	17	9	8.5	1	2	2021-02-08	08.02.21.03	9.5	1	2022-01-21	21.01.22.01	8.5	3	2022-02-10	10.02.22.01	4.8	4
95		SAMEA9540006	ERS7262778	PRJEB28191		SAMEA9540603	ERS7263374	PRJEB46995		SAMEA113601234	ERS15595616	PRJEB46995		NA	NA	NA		13	BS	OB	2020-11-27	November	11:25:00	13:50:00	145	233	239	13.5	14	6	7	1	3	2021-02-05	05.02.21.02	9.9	1	2022-01-11	11.01.22.01	8.4	3	2022-02-16	16.02.22.01	NA	4
96		SAMEA9540007	ERS7262779	PRJEB28191		SAMEA9540604	ERS7263375	PRJEB46995		SAMEA113601255	ERS15595637	PRJEB46995		SAMEA113601348	ERS15595730	PRJEB46995		13	OB	BS	2021-01-08	January	10:10:00	13:32:00	202	302	296	16	15	8	8	1	2	2021-02-09	09.02.21.01	9.6	1	2022-01-13	13.01.22.01	8.7	3	2022-02-10	10.02.22.02	7.4	4
97		SAMEA9540008	ERS7262780	PRJEB28191		SAMEA9540605	ERS7263376	PRJEB46995		SAMEA113601253	ERS15595635	PRJEB46995		SAMEA113601347	ERS15595729	PRJEB46995		13	OB	BS	2021-01-08	January	10:10:00	12:57:00	167	325	330	16	16	7.5	8	1	2	2021-02-08	08.02.21.04	9.1	1	2022-01-13	13.01.22.01	9.1	3	2022-02-10	10.02.22.01	5.2	4
98		SAMEA9540009	ERS7262781	PRJEB28191		SAMEA9540606	ERS7263377	PRJEB46995		SAMEA113601238	ERS15595620	PRJEB46995		SAMEA113601333	ERS15595715	PRJEB46995		13	BS	OB	2020-12-01	December	12:00:00	14:30:00	150	286	283	15	13	7	7	1	3	2021-02-05	05.02.21.04	9.4	1	2022-01-11	11.01.22.02	8.9	3	2022-02-16	16.02.22.01	5.5	4
99		SAMEA9540011	ERS7262783	PRJEB28191		SAMEA9540608	ERS7263379	PRJEB46995		SAMEA113601237	ERS15595619	PRJEB46995		SAMEA113601332	ERS15595714	PRJEB46995		13	BS	OB	2020-12-01	December	11:15:00	13:50:00	155	271	292	15	14	15	14	1	3	2021-02-05	05.02.21.03	9.2	1	2022-01-11	11.01.22.02	9.7	3	2022-02-16	16.02.22.01	5.5	4
100		SAMEA9540013	ERS7262785	PRJEB28191		SAMEA9540610	ERS7263381	PRJEB46995		SAMEA113601257	ERS15595639	PRJEB46995		SAMEA113601349	ERS15595731	PRJEB46995		12	BV	LIMOUSIN	2021-01-19	January	11:30:00	12:57:00	87	343	324	NA	15	NA	7	1	3	2021-02-09	09.02.21.01	9.6	1	2022-01-21	21.01.22.02	8.7	3	2022-02-10	10.02.22.02	6.1	4
101		SAMEA9540014	ERS7262786	PRJEB28191		SAMEA9540611	ERS7263382	PRJEB46995		NA	NA	NA		NA	NA	NA		13	BS	BV	2020-12-01	December	12:00:00	14:10:00	130	332	NA	16.5	NA	7.5	NA	1	3	2021-02-05	05.02.21.04	9.8	1	NA	NA	NA	NA	2022-02-16	16.02.22.01	NA	4
102		SAMEA9540015	ERS7262787	PRJEB28191		SAMEA9540612	ERS7263383	PRJEB46995		SAMEA113601235	ERS15595617	PRJEB46995		SAMEA113601331	ERS15595713	PRJEB46995		10	BV	BLONDE DA	2020-12-01	December	10:30:00	13:00:00	150	254	244	13.5	15	7	7	1	3	2021-02-05	05.02.21.03	9.3	1	2022-01-11	11.01.22.01	9.4	3	2022-02-23	23.02.22.03	6.8	5
103		SAMEA113578974	ERS15573886	PRJEB46995		SAMEA113578974	ERS15573886	PRJEB46995		NA	NA	NA		NA	NA	NA		37	OB	NA	2021-03-19	March	10:15:00	12:50:00	155	436	396	17	16	7.5	9	1	4	2021-09-15	15.09.21.02	8.6	2	2022-01-14	14.01.22.02	NA	NA	NA	NA	NA	NA
104		SAMEA113578975	ERS15573887	PRJEB46995		SAMEA113578975	ERS15573887	PRJEB46995		SAMEA113601290	ERS15595672	PRJEB46995		SAMEA113601375	ERS15595757	PRJEB46995		11	BS	LIMOUSIN	2021-04-30	April	10:00:00	11:00:00	60	334	335	15	15	8	6.5	1	5	2021-09-16	16.09.21.01	8.7	2	2022-01-19	18.01.22.02	8.5	3	2022-02-23	23.02.22.01	5.4	5
105		SAMEA113578976	ERS15573888	PRJEB46995		SAMEA113578976	ERS15573888	PRJEB46995		NA	NA	NA		SAMEA113601378	ERS15595760	PRJEB46995		16	OB	NA	2021-05-18	May	10:35:00	11:55:00	80	371	287	16	16.5	7.5	8	1	4	2021-09-16	16.09.21.02	9	2	NA	NA	NA	NA	2022-02-21	21.02.22.01	4.1	4
106		SAMEA113578977	ERS15573889	PRJEB46995		SAMEA113578977	ERS15573889	PRJEB46995		SAMEA113601261	ERS15595643	PRJEB46995		SAMEA113601350	ERS15595732	PRJEB46995		NA	BS	BV	2021-03-05	March	08:00:00	11:00:00	180	433	422	15.5	16.5	8.5	8.5	NA	NA	2021-09-14	14.09.21.01	NA	2	2022-01-21	21.01.22.02	8.2	3	2022-02-23	23.02.22.02	5.1	5
107		SAMEA113578978	ERS15573890	PRJEB46995		SAMEA113578978	ERS15573890	PRJEB46995		SAMEA113601297	ERS15595679	PRJEB46995		NA	NA	NA		12	BV	LIMOUSIN	2021-05-28	May	08:30:00	10:30:00	120	316	278	14	14	6	6.5	1	5	2021-09-16	16.09.21.03	8.5	2	2022-02-23	23.02.22.03	5.6	5	NA	NA	NA	NA
108		SAMEA113578979	ERS15573891	PRJEB46995		SAMEA113578979	ERS15573891	PRJEB46995		SAMEA113601284	ERS15595666	PRJEB46995		SAMEA113601372	ERS15595754	PRJEB46995		14	BS	OB	2019-04-15	April	NA	NA	NA	NA	NA	NA	NA	NA	NA	NA	NA	2021-09-15	15.09.21.04	8.4	2	2022-01-19	18.01.22.01	7.2	3	2022-02-23	23.02.22.01	4.3	5
109		SAMEA113578980	ERS15573892	PRJEB46995		SAMEA113578980	ERS15573892	PRJEB46995		SAMEA113601291	ERS15595673	PRJEB46995		SAMEA113601377	ERS15595759	PRJEB46995		12	BV	LIMOUSIN	2021-05-14	May	09:30:00	11:30:00	120	360	320	14	14	6	6.5	1	5	2021-09-16	16.09.21.01	8.4	2	2022-01-24	24.01.22.02	8.5	3	2022-02-21	21.02.22.01	4.1	4
110		SAMEA113578981	ERS15573893	PRJEB46995		SAMEA113578981	ERS15573893	PRJEB46995		SAMEA113601278	ERS15595660	PRJEB46995		SAMEA113601365	ERS15595747	PRJEB46995		11	BV	BLONDE DA	2021-04-13	April	11:30:00	13:15:00	105	272	271	14	14	6.5	7	1	2	2021-09-15	15.09.21.03	9.3	2	2022-01-24	24.01.22.01	8.8	3	2022-02-16	16.02.22.03	7.1	4
111		SAMEA113578982	ERS15573894	PRJEB46995		SAMEA113578982	ERS15573894	PRJEB46995		NA	NA	NA		SAMEA113601363	ERS15595745	PRJEB46995		13	BV	NA	2021-04-13	April	10:20:00	12:38:00	138	314	334	15	15.5	7	8	1	2	2021-09-15	15.09.21.03	9.3	2	NA	NA	NA	NA	2022-02-16	16.02.22.03	7.5	4
112		SAMEA113578967	ERS15573879	PRJEB46995		SAMEA113578967	ERS15573879	PRJEB46995		SAMEA113601272	ERS15595654	PRJEB46995		SAMEA113601358	ERS15595740	PRJEB46995		13	BS	BV	2021-03-19	March	10:15:00	12:10:00	115	371	389	17	16	7.5	7.5	1	4	2021-09-15	15.09.21.01	8.7	2	2022-01-14	14.01.22.02	9.3	3	2022-02-16	16.02.22.02	4.7	4
113		SAMEA113578968	ERS15573880	PRJEB46995		SAMEA113578968	ERS15573880	PRJEB46995		SAMEA113601267	ERS15595649	PRJEB46995		NA	NA	NA		13	OB	NA	2021-02-12	March	09:45:00	11:26:00	101	428	416	14	13.5	5.8	5.5	2	3	2021-09-14	14.09.21.03	8.9	2	2022-01-14	14.01.22.01	8.6	3	2022-02-23	23.02.22.02	NA	5
114		SAMEA113578969	ERS15573881	PRJEB46995		SAMEA113578969	ERS15573881	PRJEB46995		SAMEA113601281	ERS15595663	PRJEB46995		SAMEA113601368	ERS15595750	PRJEB46995		11	BV	LIMOUSIN	2021-04-16	April	10:45:00	12:15:00	90	336	360	15	17	7	6.5	1	4	2021-09-15	15.09.21.03	9.1	2	2022-01-14	14.01.22.03	9.3	3	2022-02-23	23.02.22.02	4	5
115		SAMEA113578970	ERS15573882	PRJEB46995		SAMEA113578970	ERS15573882	PRJEB46995		SAMEA113601289	ERS15595671	PRJEB46995		SAMEA113601374	ERS15595756	PRJEB46995		14	LIMOUSIN	BV	2021-04-30	April	09:00:00	10:45:00	105	282	277	15	15	6.5	6	1	5	2021-09-15	15.09.21.04	8.6	2	2022-02-24	24.02.22.02	5.8	5	2022-02-21	21.02.22.01	6.4	4
116		SAMEA113578971	ERS15573883	PRJEB46995		SAMEA113578971	ERS15573883	PRJEB46995		SAMEA113601273	ERS15595655	PRJEB46995		SAMEA113601359	ERS15595741	PRJEB46995		13	BS	BV	2021-03-19	March	10:15:00	12:30:00	135	577	619	20	20	10	10.5	1	4	2021-09-15	15.09.21.02	8.9	2	2022-01-14	14.01.22.02	8.9	3	NA	NA	5.2	NA
117		SAMEA113578972	ERS15573884	PRJEB46995		SAMEA113578972	ERS15573884	PRJEB46995		NA	NA	NA		NA	NA	NA		10	BV	LIMOUSIN	2021-05-14	May	09:00:00	12:00:00	180	305	281	16	15	6.5	6	1	5	2021-09-16	16.09.21.01	8.8	2	NA	NA	NA	NA	NA	NA	NA	NA
118		SAMEA113578973	ERS15573885	PRJEB46995		SAMEA113578973	ERS15573885	PRJEB46995		NA	NA	NA		SAMEA113601371	ERS15595753	NA		13	BS	BV	2019-04-15	April	NA	NA	NA	NA	NA	NA	NA	NA	NA	NA	NA	2021-09-15	15.09.21.04	NA	2	NA	NA	NA	NA	2022-02-23	23.02.22.03	5.1	5
